# The proteotoxicity of azetidine 2-carboxylic acid is associated with reactive oxygen species accumulation

**DOI:** 10.64898/2026.08.06.743286

**Authors:** K. M. Asha Alles, Devasantosh Mohanty, Varun Dwivedi, Ryo Yokoyama, Ron Mittler, Craig A. Schenck

**Author notes:** Corresponding author –.

## Abstract

Plants make diverse metabolites to outcompete neighboring organisms for space and resources. Some of these toxic metabolites broadly disrupt conserved molecular mechanisms, such as protein biosynthesis. Nonproteogenic amino acids (NPAAs) are a structurally diverse class of metabolites that interfere with protein biosynthesis. The proline (Pro) analog azetidine-2-carboxylic acid (Aze) inhibits plant growth through misincorporation during protein biosynthesis. However, it is unknown if a cascade of downstream stress responses is triggered following Aze misincorporation. Here, we investigate the morphological and stress responses in Arabidopsis grown on Aze. Investigation of root morphological responses show not only reduced root growth, but increased root branching following growth on Aze. Altered root morphology is coupled with a reduced gravitropic response. Aboveground organs were also affected by Aze, including reduced chlorophyll content, reduced photosynthetic efficiency, and increased anthocyanin content. We then tested whether Aze induces reactive oxygen species (ROS) accumulation using multiple approaches and observed both immediate and sustained accumulation of general ROS and H_2_O_2_ following treatment with Aze. When plants were grown on Aze supplemented with Pro, ROS levels were restored to normal levels, suggesting that reducing misincorporation events results in less downstream stress responses. In summary, we find that following Aze treatment a cascade of downstream stress responses is induced that exacerbates the effects of toxic NPAAs. This study sheds light on the mechanism of action of NPAAs and provides information on the downstream consequences of translational errors.
