## Supplementary Table 1 for "The proteotoxicity of azetidine 2-carboxylic acid is associated with reactive oxygen species accumulation"

### Sheet: Sheet1
Supplementary Table 1 - Primers used in this study
Primer Name	Gene	Use	Sequence 5'-3'
AtAPX2 - F	AT3G09640	qRT-PCR	TCATCCTGGTAGACTGGACAAA
AtAPX2 - R	AT3G09640	qRT-PCR	CACATCTCTTAGATGATCCACACC
AtMYB30 - F	AT3G28910	qRT-PCR	CCACTTGGCGAAAAAGGCTC
AtMYB30- R	AT3G28910	qRT-PCR	ACCCGCTAGCTGAGGAAGTA
AtZAT10 - F	AT1G27730	qRT-PCR	ACTAGCCACGTTAGCAGTAGC
AtZAT10- R	AT1G27730	qRT-PCR	GTTGAAGTTTGACCGGAAGTC
AtZAT12 - F	AT5G59820	qRT-PCR	TGGGAAGAGAGTGGCTTGTTT
AtZAT12- R	AT5G59820	qRT-PCR	TAAACTGTTCTTCCAAGCTCCA
RBOHD - F	AT5G47910	qRT-PCR	CGATGAGTACGTGGAGATCACG
RBOHD - R	AT5G47910	qRT-PCR	GTGAGGAGGTGCTTCGGAAG
AtEF-1α- F	AT5G60390	qRT-PCR	GAGCCCAAGTTTTTGAAGA
AtEF-1α- R	AT5G60390	qRT-PCR	CTAACAGCGAAACGTCCCA
